# The potential function of forehead gland secretions in conflict resolution of the male Great Himalayan leaf-nosed bats

**DOI:** 10.1101/2020.09.03.281303

**Authors:** Chunmian Zhang, Congnan Sun, Jeffrey R. Lucas, Hao Gu, Jiang Feng, Tinglei Jiang

## Abstract

Chemical communication is an important aspect of social behavior in almost all animals. Here, we used gas chromatography-mass spectrometry (GC-MS) to detect the chemical composition, and behavioral tests to evaluate the potential function of forehead gland secretions between adult male Great Himalayan leaf-nosed bats, *Hipposideros armiger*. Our results showed that the concentrations of compounds and their categories differed significantly among individuals, and behavioral studies indicated that males are capable of utilizing the secretions for individual discrimination. Moreover, paired males that were incapable of gland protrusion showed more physical contact and longer contest duration compared to pairs in which both males could protrude the gland. In trials where only one male could protrude the gland, males with gland protrusion were more likely to win in contests. These findings provide the first behavioral evidence that chemical communication plays a vital role in conflict resolution in non-human mammals.
