## Supplemental Files 1 for "The potential function of forehead gland secretions in conflict resolution of the male Great Himalayan leaf-nosed bats": Table S1.xlsx

### Sheet: Sheet1
Table S2. The ratios of the peak areas of each compound in each sample (peak area of each compound divided by the area of the internal standard).
Compound	Category	Individual A-1	Individual A-2	Individual A-3	Individual A-4	Individual A-5	Individual B-1	Individual B-2	Individual B-3	Individual C-1	Individual C-2	Individual C-3	Individual D-1	Individual D-2	Individual D-3	Individual D-4	Individual D-5	Individual E-1	Individual E-2	Individual E-3	Individual E-4	Individual E-5	Individual E-6	Individual E-7	Individual F-1	Individual F-2	Individual F-3	Individual F-4	Individual F-5	Individual G-1	Individual G-2	Individual G-3	Individual G-4	Individual G-5
(2-Aziridinylethyl)amine	amine	0.0533562	0.0583921	0.0519189	0.0596848	0.064848	0.070781	0.0736049	0.0522912	0.0948599	0.107135	0.0851828	0.0633283	0.0638937	0.0649768	0.0734155	0.0674693	0.0736361	0.12004	0.0578988	0.0646565	0.0724053	0.0560992	0	0.0784577	0.0766297	0.0630213	0.0629925	0.0645757	0.0686094	0.0654291	0.0572226	0.0702752	0.0676466
Pentane	alkane	0.00433383	0.00644555	0	0	0	0	0	0	0.00436155	0	0	0	0	0	0.00667739	0.00738927	0.00641229	0	0	0.00795768	0	0	0	0.00340056	0	0.00514598	0.00995709	0	0.00506016	0	0	0	0
Di-tert-butyl peroxide	peroxide	0.0023814	0	0	0.00192683	0.000737573	0	0.00074546	0.00023584	0.00491065	0	0.00656375	0	0.00113747	0	0.000409122	0.000334927	0.00178933	0.000628463	0.000729532	0.00177465	0.010049	0.00758884	0.000925531	0.00115829	0	0.00712125	0.00317107	0.00268204	0.00221294	0	0.00204928	0.00293609	0.00549378
Acetone	ketone	0.0023498	0.00133255	0.00229582	0.00117456	0.00106805	0	0	0.00116283	0.00323015	0.00205389	0.00296368	0.00160731	0.00200004	0	0.00174794	0.000933707	0.0026254	0.00351645	0.00218207	0.00194501	0	0.00370325	0.00148196	0.00193698	0.000917061	0.00309162	0.00377955	0.00137834	0.00220178	0.00120652	0.00153705	0.00250895	0.00224574
Methyl acetate	ester	0.012809	0	0.0116286	0.0136788	0.00163914	0.00184497	0.00156399	0.0101227	0.0163102	0.0102334	0.00330379	0	0.00536179	0.0108651	0	0.000776509	0.00504428	0.0130395	0.00262399	0.00434716	0.0113555	0.00629349	0.00550024	0.00147715	0.00239743	0.00375866	0.00502547	0.00684885	0.00241402	0.00218937	0.0020726	0.00359347	0.00634868
Hexamethylcyclotrisiloxane	alkane	0	0.0227239	0.00763506	0.0187128	0.0142507	0.0141336	0.0129509	0.0148723	0.0239377	0.0182084	0.0115321	0.0111534	0	0.0137962	0.0147966	0.0103849	0.013381	0	0.0108599	0	0	0.0193814	0.0168147	0.0162677	0.0167963	0.0131071	0.0155146	0.0144128	0.0142438	0.015986	0.00849597	0	0.0136542
Octamethyltrisiloxane	alkane	0	0.00196634	0.00161035	0.00231893	0.00164042	0	0.00178402	0.00162368	0.00264164	0.00219862	0.00110791	0.00139404	0.00148413	0.00118847	0.00198501	0.00151369	0.00179056	0.00338333	0.000904542	0.0025764	0.00213478	0.00214019	0.00179181	0.00264622	0.00190922	0.00141176	0.00167475	0.00142201	0.0026272	0.00254286	0.00133784	0.00185573	0.0015953
Ethyl Acetate	ester	0	0	0.00164325	0.00118313	0	0	0.00111476	0.00160309	0.00312195	0.00176402	0	0	0.000805252	0.0012147	0	0	0.00137986	0.00344139	0.000425447	0.000729273	0.00151937	0.00252046	0.00220267	0.00119166	0.00188931	0.000836757	0.00119923	0.00145341	0.000988361	0.00159271	0.000685325	0.000896033	0.0010584
Methyl Alcohol	alcohol	0.221985	0.275533	0.194736	0.243701	0	0.221186	0.193208	0.25009	0.279154	0.302149	0.220956	0.207451	0.25311	0.235215	0.256532	0.23381	0.206092	0.346402	0.181104	0.191658	0.213852	0.211794	0.212582	0.188045	0.229324	0.164594	0.177891	0.2191	0.208647	0.244378	0.18012	0.251572	0.229547
2-Methyl-2-propanol	alcohol	0.00368831	0	0.00171616	0.0014166	0	0.00519682	0	0	0.00525744	0.00170754	0.00378936	0	0.00184891	0	0.00133238	0	0.00340679	0	0.00309604	0.00215359	0.00277879	0.00272649	0	0.0028138	0	0.00403947	0.00287112	0	0.00256165	0	0.00231016	0.00441669	0.00135524
Ammonium carbamate	ammonium salt	0.00393437	0.0178958	0.0126198	0.0098737	0.0120465	0.00743365	0.00784133	0.00458515	0.0129511	0.0112613	0	0.00353066	0.005472	0.00599012	0.00245133	0.0105012	0.00752195	0.0030426	0.00932571	0	0.00576691	0.00574708	0.00619892	0.0143312	0.00735588	0.00201421	0.00657319	0.00134175	0.0171154	0.0195113	0	0.00787513	0.0142499
3-Methyl butanal	aldehyde	0	0.000476792	0	0	0.000575875	0.000438527	0	0	0.00153652	0.00142115	0.000987931	0.00114867	0.000925606	0.000736152	0	0	0.00048069	0	0	0.000702147	0.000598565	0.000306213	0	0	0	0	0	0.000311785	0.000403044	0	0	0.000455155	0.000407448
Ethanol	alcohol	0	0.0334748	0.0319773	0.022182	0.0299701	0.0244684	0	0	0.0569734	0.0566758	0.0258625	0.0280942	0.0330948	0.0286695	0	0.0232602	0	0	0.0295042	0.0301474	0.0322693	0.034461	0.0292883	0	0.0379821	0.0275921	0.0283963	0.0268738	0.0354061	0.0266647	0.0258788	0.0303498	0.0239886
N-Butyl ether	ether	0.0871275	0.00119751	0.00360863	0.00179414	0.00142282	0	0.00607269	0.00110241	0.114716	0.00276642	0	0	0.0016442	0	0.00260141	0.00103288	0.0694141	0	0	0.00365743	0.00726276	0.0218129	0.000530467	0.070164	0.000988322	0	0.013409	0.00292795	0.086825	0.00140154	0	0.00482532	0.00231906
2,3-Butanedione	ketone	0	0.0103074	0.125729	0.168558	0.00448033	0.0613129	0.0314623	0.0470303	0.124078	0.0681933	0	0.0137967	0.108055	0.0435606	0.00794718	0.00786063	0.0993261	0.266931	0.0432056	0	0.141592	0.0571472	0.114414	0.0418361	0.0139413	0.0823137	0.0315244	0.0566185	0.0311973	0.0370556	0.077484	0.036184	0.0820973
Methyl butyrate	ester	0.00121821	0.000996386	0.00190842	0.00108844	0.00105024	0.00244393	0.00148991	0	0.0006031	0	0.00262006	0.00231772	0.00159143	0.00205061	0.000899093	0.00128589	0.00243011	0.00457634	0.00164626	0.00354836	0.00214318	0.00232019	0.00128534	0.00103256	0.00116769	0.00314478	0.0027734	0.00190198	0.000537775	0.000690475	0.000889458	0.00137478	0.0012135
3-Methyl-2-oxo-pentanoic acid methyl ester	ester	0	0.000825914	0.00164559	0.00113602	0	0	0.00118735	0.00125789	0	0	0	0.000825343	0	0.00166102	0	0.00166391	0	0	0.000968364	0.000573326	0.00107314	0.00148764	0.00174713	0.00104094	0.0012686	0.00171397	0.001065	0.00116339	0.00115702	0.000888901	0.00111033	0.00257177	0.00110693
Acetonitrile	alkane	0	0	0.00027907	0	0.000226962	0	0.000286992	0.00015643	0	0	0	0	0	0	0.000268588	0	0	0	0	0	0	0.00342281	0.00334638	0.00260401	0.00339089	0.00231427	0.00263603	0.00250786	0.00287308	0.00363762	0.00257892	0.00336937	0.00282845
Octamethylcyclotetrasiloxane	alkane	0.615829	0.378342	0.181268	0.188522	0.588836	0.199405	0.130581	0.0961096	1.13379	0.613896	0.118612	0.0997728	0.12896	0	0.147215	0.106403	0.413091	0.47643	0.146474	0.19008	0	0.709946	0.819852	0.434989	0.605815	0.152781	0.11953	0	0.183534	0.253853	0.161308	0.14226	0
Tert-butyldimethylsilanol	alcohol	0.00847149	0.00777336	0.00472255	0.0063736	0.00742619	0.00843022	0.00741055	0.00490235	0.00883612	0.00797905	0.00488397	0.00513429	0.00718604	0.00635703	0.00727779	0.00489978	0.00714499	0	0.00531391	0.00670635	0	0.00758201	0.00746578	0.00777076	0.00739426	0.00459746	0.00573983	0.0073777	0.00803188	0.0086775	0.00641908	0.00808271	0.00975211
Toluene	phenyl	0	0.00368202	0.00177906	0.00264147	0.00290319	0.0026486	0.00345257	0.00272549	0	0.00554518	0.00200789	0.00274082	0.00261899	0.00295967	0.00532099	0.00227712	0	0.00338053	0.00256125	0.00235938	0.0044485	0.00422104	0.00431449	0	0.00445415	0.00272024	0.00464416	0.00305788	0	0.00397432	0.00328912	0.00335555	0.00286818
Methyl valerate	ester	0.000391409	0	0.00154492	0.00102305	0	0.00112059	0.00190204	0.00139164	0	0	0.00239333	0.00206898	0.00120521	0.000433481	0	0.0016052	0.00123513	0.00190074	0.00178458	0.00339513	0.000579922	0.000892059	0.000497206	0.000549658	0	0.00233864	0.00254512	0	0	0	0.00109976	0.00129996	0
2-Methyl-2-butenal	aldehyde	0.000760678	0	0	0	0	0	0.0016945	0	0.00446173	0	0.00175051	0	0	0	0	0	0.000521597	0.00139992	0	0.00100528	0.000427888	0	0.00151587	0	0	0.000359287	0	0	0	0	0	0	0
Undecane	alkane	0.00336503	0.00244405	0.00330811	0.00359807	0.00270709	0.003894	0.00267927	0.00177282	0.00641108	0.00446467	0.00240935	0.00231552	0.0028531	0.00215209	0.00270664	0.0020279	0.0039446	0.00181523	0.00237511	0.00171571	0.00260226	0.00149255	0.00194901	0.00345363	0.00308237	0.00197235	0.00241456	0.00210178	0.00370471	0.00233494	0.00185369	0.00277806	0.00241911
Decamethyltetrasiloxane	alkane	0.000978685	0.000527772	0.000570641	0	0.000798897	0	0.00124216	0.000646586	0.00136421	0.000813834	0.000462291	0.000467045	0.000403374	0.000621932	0.00085241	0.000504512	0.000615324	0.00275045	0.000373768	0.000932883	0.000811193	0.000825532	0.00109306	0.00124212	0.000957943	0.00060578	0.000762151	0.000563941	0.000829163	0.00111658	0.000477856	0.000687684	0.000644554
2-Methyl hexanal	aldehyde	0.000489473	0.000539896	0.0026216	0.000429382	0.00518816	0.000751307	0.0020382	0	0.0150428	0.00950956	0.00793271	0.00173777	0.00163405	0.000753156	0	0.000379163	0.00564678	0.00435632	0.00696713	0.0054572	0.00145383	0.00248246	0.00916878	0.00420362	0.00177448	0.00275389	0.00169167	0	0.000410096	0.00124419	0.000713231	0.000644465	0
Ethylbenzene	phenyl	0.00195116	0.00212052	0.00146801	0.00131979	0.0026592	0.00233919	0	0.00201178	0.00592662	0	0.0023997	0.00216309	0.00107108	0.00189292	0.00268343	0.00196125	0.00270868	0.00637505	0.00204571	0.0023977	0.00289926	0.00228773	0.00289699	0.00282131	0.00460236	0.00311981	0.00444319	0.00245514	0.00398312	0.00398481	0.00325375	0.00313879	0.00347634
1,3-Dimethyl benzene	phenyl	0.00396211	0.00221021	0.00101324	0.00166344	0.00230862	0.00409755	0.00240075	0.00178665	0.00496411	0.00619638	0.00242678	0.00243197	0.00235384	0.00233709	0.00290856	0.00285535	0.00316275	0.00960736	0.00222399	0.00258803	0.00303065	0.00322214	0.00384584	0.0040419	0.00552959	0.00415046	0.00526644	0.00329417	0.00656749	0.00543706	0.00409781	0.00549314	0.00459701
3-Methyl-4-heptanone	ketone	0.00232083	0	0	0	0	0	0	0	0.00273491	0	0.00797098	0	0	0	0	0	0.00191708	0	0.00506912	0.000778981	0.000641678	0.00162916	0	0.00175864	0	0.00806327	0.0011919	0	0.00208341	0	0.00420539	0	0
2-Methyl-2-pentenal	aldehyde	0.0123652	0.00304065	0.00921503	0.00214547	0.00738506	0.0108787	0.00842764	0.00589421	0.0116402	0.00791009	0.00607394	0.00353833	0.00185245	0	0	0	0.0021791	0.0111316	0.00474669	0.00272865	0.00429513	0.002473	0.00941286	0.00259909	0.00185831	0.00317126	0.00337736	0	0.000621843	0.00147565	0.00190128	0	0
1-Butanol	alcohol	0.0818836	0.00959927	0.00590461	0.0310937	0.010823	0	0.0417769	0.00703341	0.0966641	0.0213316	0.210376	0.0048913	0.0250275	0	0.012824	0.0087598	0.0904765	0.0145231	0	0.0833793	0.0332654	0.109014	0.00604851	0.0625024	0.00872407	0	0.0962627	0.021763	0.0642907	0.0106621	0.164293	0.0339919	0.0065028
Decamethylcyclopentasiloxane	alkane	0.314065	0.198119	0.196085	0.178051	0	0.642423	0.170102	0.0978273	0.530787	0.36877	0.474496	0.132846	0.134794	0	0.117934	0.115043	0.210343	0.154168	0.530511	0.139264	0	0.687128	1.16519	0.197708	0.309446	0.490734	0.194679	0	0.0774702	0.0991036	0.523026	0.17894	0
D-Limonene	terpene	0.0010778	0.000540596	0.00148758	0.00128828	0.00282926	0.00142593	0.000742719	0.000933116	0.00330953	0.00533025	0.00327667	0.00264723	0.000915879	0.00194525	0.00080122	0	0.000841391	0.00143241	0.00273664	0.00100847	0.00244923	0.00098472	0.00154502	0.00109399	0	0.00220902	0	0	0.00102051	0.000716461	0	0	0
Pyridine	phenyl	0.00395362	0.00180412	0.00271963	0.00203884	0.00285884	0.00235295	0.00253833	0.00292487	0.00216565	0.00362383	0.00250664	0.0031519	0.00149731	0.00265634	0.00418454	0	0.00222232	0.0159879	0.0032566	0.00282599	0.00307417	0.00555211	0.0148348	0	0.0170452	0.00676218	0.00881225	0.00674724	0.00536462	0	0.0096464	0.00933857	0.0104071
Dodecane	alkane	0.0112469	0.0096225	0	0.0139763	0.0109428	0.014004	0.00734122	0.00692341	0.0187865	0.0155783	0.00881382	0.00752127	0.00873103	0.00913276	0.00840362	0.00617021	0.0109528	0.00765218	0.0090309	0.00627037	0.00765391	0.00602696	0.00706091	0.00969615	0.0096943	0.00706492	0.00881183	0.00722942	0.0118832	0.00929864	0.0082869	0.00855026	0.00745877
2-Methyl heptanal	aldehyde	0.00304673	0.00322234	0.0155194	0.00437201	0.00287405	0.00776303	0.0234386	0	0	0.0307921	0.0382119	0.0140798	0.00535393	0	0.00057465	0.00174747	0.0336001	0.021523	0	0.0418099	0.00426533	0.00590592	0.0151487	0.0402549	0.0248243	0.0275883	0.0215073	0	0.00224475	0.00713823	0.00580437	0.00436604	0
3-Methyl-1-butanol	alcohol	0.00146036	0.000863549	0.00286753	0.00217625	0.00072209	0	0	0.00467528	0.0140489	0.00566245	0.0118775	0.00797804	0.00187244	0.000333906	0	0.00148089	0.00302778	0.00625671	0.00528805	0.00179689	0.00132732	0.000786665	0.00108304	0.00653131	0.00337822	0.00733984	0.00613894	0	0.00203475	0.00457577	0.00428171	0.00208529	0
2-Ethyl-2-pentenal	aldehyde	0.0349185	0.0102778	0.0554349	0.0130052	0.018856	0.0293789	0.0211427	0.0118895	0.0620486	0.0318137	0.0306213	0.0201384	0.00718345	0.00510151	0.00105242	0.00310149	0.0174692	0.0742008	0.0497805	0.014393	0.0357724	0.0181856	0.0610131	0.0241533	0.00859368	0.0266918	0.0195642	0.00113634	0.00260056	0.00656349	0.0173573	0.00253411	0.000724728
Styrene	terpene	0.000669372	0.000705786	0	0.000783031	0.00067113	0.000564209	0.000573427	0	0.00128427	0.000930454	0.000652873	0.000501231	0.00076237	0.000742496	0.00075514	0	0.000737088	0.00134213	0.000594637	0.000576936	0.000710375	0.000874389	0.000924109	0.00112759	0.00108986	0.000879051	0.00112619	0.000751805	0.00131564	0.00115907	0.00106454	0.00144465	0.000770636
Acetoin	ketone	0	0.0390562	0.90098	1.06671	0.00589835	0.336804	0.233383	0.437433	0.809333	0.214323	1.79128	0.103238	0.883816	0.474141	0.00751199	0.0825166	0.815217	1.70549	0.378714	1.51186	0.888114	0.452205	0.83436	0.366307	0.0905168	0.771297	0.250236	0.537118	0.18806	0.290677	0.637423	0.409244	0.881767
Hexadecane	alkane	0.00892388	0.00846666	0	0.0121365	0.00900317	0	0.00897951	0.00709589	0.0182527	0.0164883	0.0113445	0.00805145	0.00899755	0.0106904	0.00862113	0.00539231	0.0104018	0.0106341	0.0106669	0.00757234	0.00770355	0.00730715	0.00699053	0.00874875	0.00936484	0.00763894	0.00995814	0.00758197	0.0105323	0.0101251	0.00951588	0.00949083	0.0071793
Dodecamethylcyclohexasiloxane	alkane	0.0941596	0.0616686	0.129102	0.246204	0.504279	0.427043	0.274992	0.116355	0.174919	0.148671	0.310704	0.114707	0.223107	0.740507	0.183852	0.17791	0.0761656	0.496132	0.496013	0.214116	0.898231	0.272606	0.46886	0.0961071	0.120484	0.38665	0.371	0.450583	0.0577274	0.0738936	0.414824	0.301675	0.651585
2-Methyl-2-heptenal	aldehyde	0.0298755	0.0190791	0.0550135	0.0213417	0.0150217	0.0924174	0.0826311	0.0373924	0.077578	0.0366113	0.0364745	0.0340165	0.0115662	0.00323328	0	0.00372083	0.0314679	0.076818	0.0884534	0.0221725	0.0559212	0.0213811	0.0500714	0.0547875	0.0366455	0.0541268	0.0625061	0.00273691	0.00465414	0.0104903	0.0219996	0.0049935	0.000488678
2-Propyl pyridine	phenyl	0.0373583	0.0159748	0.0725637	0.0264755	0.0228391	0.0167389	0.0117448	0.00373847	0.0310182	0.0487432	0.0609174	0.0186857	0.00277829	0	0	0	0.0253061	0.0189977	0.041436	0.0111716	0.0137556	0	0.00798677	0.0704726	0.0245876	0.0791106	0.0742857	0.00548083	0.0470819	0.0737445	0.0484376	0.0157663	0
Nonanal	aldehyde	0.0014261	0.00135985	0.00118735	0.0012258	0.00111564	0.000646209	0.000529595	0.000654744	0.00105433	0.00076818	0.000314053	0	0.000536356	0.00105519	0.000400179	0.000340116	0.000455577	0.00116934	0.000226038	0.000418014	0.000349354	0.00111547	0.000649683	0.00102039	0.0012086	0.000403245	0.000476653	0.000453921	0.00059842	0.000942493	0.000451745	0.000256374	0.000405884
2-Ethyl-1-pentanol	alcohol	0	0	0	0	0	0	0	0	0	0	0	0	0	0	0	0	0.00764875	0.00398571	0.0063392	0	0.00969151	0.00375271	0.00600903	0	0	0	0	0	0	0	0	0	0
(Z)-4-Octenoic acid methyl ester	ester	0.00177394	0	0.00669262	0.00143826	0	0.000978635	0.000770222	0	0.00334349	0.00383618	0	0.00261984	0.000361797	0	0	0.00165863	0.00944637	0.00705952	0.00888826	0.00694375	0.00210585	0.00087288	0.000609295	0.00472147	0	0.0101087	0.00551476	0	0	0.00122088	0.00235893	0	0
(E)-4-Nonenal	aldehyde	0.00476828	0.00294138	0.038464	0.00781318	0.0069246	0.00903905	0.0240826	0.00160921	0	0.0435652	0	0.00111494	0.00200149	0	0.00194578	0.000422345	0.0145235	0.00616327	0.0258007	0.0222972	0.00194097	0.000827473	0.00201075	0.0288992	0.00612471	0.0182279	0.00664759	0.000509869	0.00253782	0.00782046	0.00936578	0.0042741	0
Acetic acid	carboxylic acid	0.433055	0.508217	0.441719	0.463957	0.119566	0.251492	0.167874	0.371149	1.09189	0.625914	0.267839	0.0519652	0.341	0	0.0519261	0.0828908	0.356411	0.446661	0.199226	0.146541	0.651154	0.481165	0.248852	0.181716	0.238644	0.276372	0.381139	0.509534	0.340591	0.259263	0.187057	0.417381	0.573759
3-Methyl undecane	alkane	0.000727135	0.00105501	0.00261537	0.00106305	0.00312019	0.00219973	0.00588356	0.00145012	0	0	0.00596661	0.00198207	0.000703057	0	0.00105676	0	0.00517645	0.000917929	0	0.00290874	0.0044433	0.00193773	0.00338092	0.00226717	0.00213254	0.00252601	0.00332586	0.00025546	0.00263718	0.00267086	0.00216164	0.00156462	0.00112618
2-Butyl pyridine	phenyl	0.10489	0.0604748	0.277518	0.173214	0.0637102	0.13001	0.123109	0.0279975	0.171752	0.124029	0.160941	0.0671054	0.0179302	0.00598172	0.0196069	0.0126772	0.119826	0.0764394	0.193594	0.0489531	0.0478092	0.0212768	0.0323424	0.280222	0.108479	0.258331	0.215418	0.0193478	0.116824	0.187892	0.187554	0.103831	0.0120945
2-Methyl-6-propylpyridine	phenyl	0.00120432	0.000723554	0.000550578	0.00123583	0.000225838	0.00118968	0.000615102	0	0.00234399	0.0015235	0	0.000503413	0	0	0	0	0.00112782	0.00136688	0.00148276	0.000678885	0.000477147	0.000184601	0	0.0030755	0.000969872	0.00219648	0.0021114	0	0.00111227	0.00134449	0.00215342	0.000575263	0
2-Propyl-1-pentanol	alcohol	0	0.0061774	0.014502	0.0104285	0.0111276	0.0219082	0.0085264	0.00544975	0.0354288	0.0129155	0.014475	0.0109099	0.00672568	0.0177022	0.00592465	0.0056501	0	0.0281303	0.0148788	0.0175053	0	0.00957925	0.00901076	0	0.00900895	0.0112648	0.032229	0.00782758	0	0.0214902	0.0128425	0.00753916	0.0086303
Pentadecane	alkane	0.0205841	0.0152116	0	0.0209831	0.00866236	0.0301409	0.0284945	0.0182933	0.046604	0.0246658	0.051669	0.00969057	0.0146992	0.0132576	0.0106303	0.00699512	0.0494869	0.0584463	0	0.038882	0	0.027024	0.0334715	0.0309302	0.0275402	0	0	0	0	0	0.0179322	0	0
Tetradecamethylcycloheptasiloxane	alkane	0.0330706	0.0218018	0.0628114	0.114745	0.129237	0.113336	0.126311	0.0435135	0.0689745	0.0556117	0.0943662	0.0673915	0.105197	0.200657	0.101602	0.0779544	0.038585	0	0.204995	0.113158	0	0.0819555	0.144585	0.0415454	0.0474347	0.14312	0.215566	0.110793	0.0351739	0.0405498	0.173946	0.145931	0.18675
(+)-2-Bornanone	ketone	0.0836772	0.0648892	0.0635105	0.0550939	0.0142986	0.0362662	0.0298558	0.0229672	0.0978241	0.0587141	0.13445	0.0941216	0.0370231	0.0175069	0.0171143	0.0333366	0.148026	0.165684	0.128945	0.104901	0.0397076	0.02357	0.021067	0.0888246	0.0836415	0.052463	0.0555286	0.00878966	0.125646	0.130859	0.0894461	0.0847147	0.0167895
Benzaldehyde	aldehyde	0.00632457	0.00347373	0	0.00453779	0	0.00546334	0.00329764	0.0036477	0.00701083	0.00565854	0.00457117	0.00273884	0.00764934	0	0.008316	0.00258961	0.00451771	0.0102235	0.00317363	0.00554167	0.00540623	0.00430172	0.0045197	0.00405729	0.00316673	0.00303089	0.00429539	0.00410251	0.00568078	0.00423142	0.00526999	0.00529373	0.00635903
Propanoic acid	carboxylic acid	0.0287026	0.0383817	0.0368711	0.0207171	0.0743877	0.0575414	0.0262861	0.0498245	0.0123187	0.0366344	0.0337009	0.0571035	0.0471265	0.0520513	0.0243023	0.0218939	0.0245533	0.0427047	0.0102901	0.0073767	0.0513506	0.0386627	0.0384648	0.0477031	0.0629118	0.0569187	0.0151848	0.054043	0.0244959	0.0548824	0.00715769	0.0171327	0.0463317
(2R,3R)-2,3-Butanediol	alcohol	0.206312	0.0522551	0.0889312	0	0	0	0	0.0116049	0	0	0	0	0	0	0	0	0	0	0	0	0	0	0	0	0	0	0	0	0	0	0	0	0
(E,E)-2,4-Octadienal	aldehyde	0.0348243	0.0154905	0	0.0390093	0.00892162	0.00665447	0.0225697	0.00478459	0	0.0687261	0	0.0189088	0.0103318	0.0113389	0.00749446	0.0058402	0.0349671	0.0651185	0.0608408	0.0258802	0.0346366	0.0216609	0.0312455	0.0744724	0.016917	0	0.043002	0.00292843	0.00522003	0.013963	0.0167321	0.005333	0.00270802
Isophorone	ketone	0.0116438	0	0.0314608	0	0	0	0	0.00323853	0.00836706	0.0340277	0.00157613	0.00112317	0.00974802	0	0.0248325	0	0.0139613	0	0.00131501	0.0213157	0	0	0	0	0	0	0	0	0.0141272	0	0.000968604	0.000354508	0
(Z)-3-Octen-1-ol	alcohol	0.0190189	0.00502135	0	0.0203698	0.00148021	0.00223714	0.00449902	0.00117341	0.0467641	0.0481446	0	0.0010481	0.0019983	0	0.00425173	0.00134931	0.0195922	0.0123073	0.0402766	0.00539818	0.0208193	0.00229348	0.00833786	0.0342867	0.0058529	0	0.0187554	0.000959812	0.00422686	0.0161437	0.0208703	0.00856153	0
Butanoic acid	carboxylic acid	0.0100686	0.0062191	0.0323131	0.0180583	0.0114437	0.0345302	0.0243226	0.0385956	0.00566474	0	0.0408919	0	0.0188686	0.0313118	0	0.015442	0.0202896	0.0283262	0.0179144	0.0185336	0.0155517	0.0232426	0.0138425	0.0173497	0.00782205	0	0.0291019	0.0136038	0.00749442	0	0.013645	0.0189892	0
Tetramethylbutanedinitrile	nitrile	0.0273266	0.0169976	0.034239	0.0326729	0.00644248	0.0217801	0.0124764	0.0179935	0.0363504	0.0161171	0.0421509	0.029865	0.0173508	0.00944532	0.0102016	0.00449999	0.0379225	0.0670889	0.0314762	0.0292718	0.0190119	0.0122809	0.0116294	0.0216225	0.0223073	0.0198678	0.0202493	0.00594009	0.0344135	0.0335392	0.0268412	0.0269519	0.00912435
2-(3-Hydroxy-2-nitrocyclohexyl)-1-phenylethanone	ketone	0.0018492	0.00172521	0.00324226	0.00279296	0.00346968	0.00211297	0.00373053	0.0016255	0.00475559	0.00417353	0.00341901	0.00250399	0.00183996	0.00154757	0.00203497	0.00135384	0.0039052	0.00545889	0.00367236	0.00314772	0.00425114	0.00218401	0.00299008	0.00335577	0.00274894	0.00238363	0.00350573	0.00138733	0.0028127	0.00294754	0.00297356	0.00364852	0.00150497
Dimethylsilanediol	alcohol	0.12864	0.158563	0.0450347	0.189522	0.0699564	0	0	0.0486511	0.0987081	0	0	0	0	0	0	0	0	0	0	0	0	0	0	0	0	0	0	0	0	0	0	0	0
Hexadecamethylcyclooctasiloxane	alkane	0.0183947	0.0137821	0.0379853	0.0737444	0.0439823	0.040139	0.0720499	0.017162	0.0337155	0.0229284	0.0396329	0.0206502	0.0590387	0.0626315	0.0889648	0.0512642	0.0242126	0	0.107468	0.0954032	0	0.0333957	0.0598689	0.0182686	0.0232595	0.0604513	0.153732	0.0404052	0.0180244	0.0180098	0.121107	0.078408	0.0714981
2-Pentyl-1-heptene	alkene	0.00771393	0.00211072	0.0142906	0.00832057	0	0.00875407	0.0169738	0.0106946	0.02218	0.00404434	0	0.000479247	0	0	0	0	0.0105308	0.00709778	0.0155964	0.00762094	0.0137503	0.00217716	0.00407562	0.0101182	0	0.0222241	0.0171227	0.000263418	0.00286678	0.00638545	0.0128898	0	0
Pentanoic acid	carboxylic acid	0	0	0.0230347	0.0155466	0	0.0160968	0.0172962	0.013773	0	0	0.0197518	0.0194754	0.0075275	0	0.00323053	0.0124939	0.0031637	0.00855466	0.0110651	0.0129157	0	0	0	0	0	0.0185503	0.0146455	0	0	0	0.00771196	0.00955838	0
Octadecamethylcyclononasiloxane	alkane	0.00392477	0.00413384	0.0106412	0.04044	0.0140785	0.0197597	0.0394379	0.00479447	0.0125756	0.0071751	0.0207527	0.00427447	0.0327152	0.017208	0.064054	0.0255441	0.00713854	0.131455	0.0303841	0.0606058	0.0378576	0.010662	0.0234601	0.0046818	0.00809183	0.0172889	0.0745644	0.0133004	0.00554671	0.00744331	0.0616023	0.0304109	0.0189884
Hexanoic acid	carboxylic acid	0	0	0	0.0486634	0	0.0408793	0.0336679	0.0324969	0	0	0.0550802	0.0322066	0.0180025	0	0.0230261	0.0376411	0.00678687	0.0146107	0.0229735	0.0321113	0	0	0	0	0	0.0428226	0.0297055	0	0	0	0.0310006	0.0234986	0
Phenylethyl Alcohol	alcohol	0.00184283	0	0.00203876	0.00274444	0.00548999	0	0	0	0	0	0.00191392	0	0.00309609	0.00338483	0	0	0	0.00296484	0	0	0	0	0.00529439	0	0	0	0	0	0	0	0	0	0
2-Ethyl hexanoic acid	carboxylic acid	0	0	0.072304	0	0	0.0186554	0.0521722	0.0412539	0	0	0.0295666	0.0215717	0.0536883	0	0.0586765	0.0514685	0	0	0.0532613	0.0607544	0	0	0	0	0	0.0255689	0.0367271	0	0	0	0.0901596	0.0828672	0
2,2'-Oxybis ethanol	ether	0.0178267	0	0.0210226	0.0101674	0	0.00288526	0.0069488	0.00473681	0.0241975	0.0501634	0	0.0216449	0	0	0.00703507	0	0	0	0	0	0	0	0	0	0	0	0	0	0	0	0	0	0
Hexanoic acid anhydride	carboxylic acid	0.00643056	0	0.0105762	0.0136315	0	0.0293669	0.0250385	0.00490817	0.0332903	0.0128646	0.0274767	0.034963	0	0	0	0.00643249	0.0246157	0.0335225	0.0408983	0.0123616	0.0115278	0	0	0.0557358	0.0209778	0.0368136	0.0297773	0	0	0.0128259	0	0	0
1H-Pyrrole-2-carboxaldehyde	aldehyde	0.00134573	0.00102047	0.00139258	0.00160515	0	0	0	0	0	0	0	0	0	0	0	0	0	0.00140451	0	0	0.000743874	0	0.00135508	0	0	0	0	0	0	0	0	0	0
Octanoic acid	carboxylic acid	0.000319297	0	0.00224133	0.00132657	0	0.00190282	0	0	0.000870264	0	0.00304863	0	0.00214432	0	0	0	0.000265174	0	0	0.00160272	0.000269453	0	0	0.000514225	0	0.000485742	0	0	0	0	0.00307691	0	0
2-Piperidinone	ketone	0	0	0	0	0	0	0	0	0.00183525	0.00168106	0	0	0.00484394	0	0	0	0	0	0	0	0	0	0	0	0	0	0	0	0	0.00431756	0	0	0
3,5-Bis(1,1-dimethylethyl) phenol	phenol	0.00247625	0.00113025	0.00163138	0.000558701	0.000950193	0.00187388	0.000754524	0.000808846	0.00228816	0.0033064	0.00154943	0	0.000525432	0.000830506	0.000765055	0.000553445	0.000818328	0	0.00126831	0.000697319	0	0.00130138	0.000373852	0.00107257	0	0.000705432	0.00190629	0.00123395	0	0	0.000578113	0	0.00125934
(R)-5,6,7,7a-tetrahydro-4,4,7a-trimethyl-2(4H)-Benzofuranone	ketone	0	0	0.000360493	0.000260949	0	0.000433067	0.000404411	0	0.00438329	0.000706232	0.00255014	0	0	0	0	0	0	0	0	0	0	0	0	0.00230146	0.00243151	0.00177964	0.00269187	0.000751313	0	0	0	0	0
3-Methylbenzoic acid-2-formyl-4,6-dichlorophenyl ester	ester	0	0	0.00048723	0	0.00174775	0	0	0	0.0013717	0.000635169	0.00140288	0.00124292	0	0	0	0	0	0	0	0	0	0	0	0	0	0	0	0	0	0	0	0	0
Methyl phenyl sulfone	sulfone	0.00930765	0.0120279	0.00596948	0.00748858	0.00340524	0.0164745	0.00639649	0.00309435	0	0.0165752	0.00893054	0.00594702	0.00680865	0.00460085	0.00119076	0.00753513	0.0225476	0.0290143	0.0142941	0.00635314	0.00866829	0.00640661	0.00659004	0.0137693	0.0156233	0.00292175	0.0117062	0.00146287	0	0	0.00775603	0.0111083	0.0037416
1,2-Benzenedicarboxylic acid bis(2-methylpropyl) ester	ester	0.00143073	0	0.00267367	0.00240396	0.000698662	0.00112261	0.00158133	0.000847232	0.00233002	0.00243334	0.00184857	0.00112655	0.000769813	0.0010836	0	0.00120883	0.000928584	0.00224979	0	0	0.000534493	0.000508899	0.000542556	0.000933547	0.00152379	0.00157611	0.000905171	0.000749934	0.000835272	0.00178555	0.000206795	0.00160517	0.000702945
Dibutyl phthalate	ester	0.0121767	0	0.0303548	0.0168769	0	0.0153907	0.0113132	0.0104591	0.0327315	0.0363825	0.0250954	0.0183777	0.00905417	0.00710373	0.0122887	0.0107691	0.0111363	0.0369008	0.00769467	0.00624984	0	0	0	0.01035	0.0220027	0.0186488	0.00916613	0	0.00886582	0.0258056	0.00441856	0.0101186	0
